# Transcriptome profiling of the Olig2-expressing astrocyte subtype reveals their unique molecular signature

**DOI:** 10.1101/2020.10.15.340505

**Authors:** David Ohayon, Marion Aguirrebengoa, Nathalie Escalas, Cathy Soula

## Abstract

Astrocytes are recognized to be a heterogeneous population of cells that differ morphologically, functionally and molecularly. Whether this heterogeneity results from generation of distinct astrocyte cell lineages, each functionally specialized to perform specific tasks, remains an open question. In this study, we used RNA-seq analysis to determine the global transcriptome profile of the Olig2-expressing astrocyte subtype (Olig2-AS), a specific spinal astrocyte subtype which segregates early during development from Olig2 progenitors and differs from other spinal astrocytes by the expression of Olig2. We identified 245 differentially expressed genes. Among them, 135 exhibit higher levels of expression when compared to other populations of spinal astrocytes, indicating that these genes can serve as a ‘unique’functional signature of Olig2-AS. Further analysis highlighted, in particular, enrichment in Olig2-AS of a set of genes specialized in regulating synaptic activity. Our work thus reveals that Olig2 progenitors produce a unique astrocyte subtype specialized to perform certain specific functions.
