## Supplemental Table 2 for "Transcriptome profiling of the Olig2-expressing astrocyte subtype reveals their unique molecular signature"

### Sheet: Olig2-AS enriched genes
Gene name	DA1_log2FC	DA1_padj	DA2_log2FC	DA2_padj	DA3_log2FC	DA3_padj
Gm43065	5.54076	0.0182581	5.12929	0.0069158	-0.411475	0.873716
Olfr402	5.15174	0.0364287	3.62821	0.048653	-1.52353	0.498824
Bmp15	4.30845	0.0455469	5.61941	0.000679652	1.31096	0.514191
Gm16793	3.66934	0.020925	2.7778	0.0232609	-0.891537	0.55533
Chst7	3.31862	9.95e-19	3.83871	1.31e-25	0.520091	0.278651
Hapln1	3.08107	2.64e-10	6.18911	1.05e-35	3.10804	2.35e-09
Lrtm2	3.05712	3.3e-18	3.77643	3.84e-29	0.719312	0.0710206
Cyp4f15	2.69561	9.69e-11	7.65937	1.71e-52	4.96376	3.68e-22
Gm12120	2.60053	0.00697577	2.25382	0.00469195	-0.346708	0.727315
Slc25a34	2.47349	8.36e-06	6.46122	1.28e-26	3.98774	2.2e-10
Tmem82	2.46411	2.34e-05	4.90652	9.13e-17	2.44241	0.000150973
AW011738	2.3689	3.07e-12	2.18262	1.28e-11	-0.186278	0.656006
Grm5	2.23505	1.71e-14	2.45548	7.47e-19	0.220428	0.530734
Galr1	2.13829	0.00676424	5.62761	1.36e-15	3.48932	2.22e-06
Inka2	2.10038	3.62e-12	2.66765	5.19e-21	0.567268	0.0874918
Gm44135	2.09762	0.0213586	7.8577	2.89e-11	5.76009	2.18e-06
Slco1c1	2.07379	0.0358314	6.21134	2.05e-18	4.13755	1.33e-08
Slc13a3	2.04315	6.85e-21	4.63463	1.19e-105	2.59148	4.01e-33
Tmem51	2.03227	0.000412961	4.812	2.6e-22	2.77973	7.02e-08
Pla2g3	2.02966	1.45e-19	5.87149	1.53e-155	3.84183	1.46e-66
Kcnip3	1.91546	1.01e-10	2.54657	2.08e-20	0.631108	0.0453083
Igfbp2	1.89058	1.58e-09	7.49274	2.29e-151	5.60216	7.73e-85
Pde8a	1.86637	1.07e-08	1.15711	0.000220699	-0.709258	0.0392005
Trhr	1.85889	0.00191543	6.46143	1.02e-31	4.60254	2.66e-16
Hes5	1.841	3.66e-06	2.96805	2.89e-17	1.12705	0.0033796
Cth	1.79604	3.08e-10	5.08526	4.11e-63	3.28923	4.1e-26
Slc13a5	1.76909	1.81e-09	4.28456	1.49e-53	2.51547	1.27e-18
Kcnip1	1.75803	2.62e-06	1.30743	0.000209116	-0.450603	0.257947
Atp13a4	1.71118	5.37e-07	7.08837	7.83e-108	5.37719	3.71e-62
Grm3	1.70758	6.06e-11	6.9846	5.67e-168	5.27702	6.38e-96
Arpp21	1.69354	3e-16	1.13568	2.32e-08	-0.557863	0.0119018
Lzts1	1.69324	6.07e-05	4.53219	8.49e-31	2.83894	2.92e-12
Gm22613	1.64967	0.0398285	2.23597	0.000171189	0.586301	0.400759
Lgr6	1.6461	6.51e-08	5.88271	8.24e-86	4.23661	2.01e-44
Fzd10	1.60437	0.00191296	7.57181	3.98e-47	5.96744	2.18e-29
Etv4	1.60391	2.53e-06	3.63703	5.55e-34	2.03312	4.33e-11
Slit1	1.59876	2.09e-08	3.30318	1.16e-36	1.70441	3.64e-10
Ltbp1	1.5983	1.11e-07	5.91998	7.07e-101	4.32168	7.35e-54
Gm20713	1.59717	0.00789242	2.50373	2.44e-07	0.906561	0.107633
Gabbr2	1.59034	7.27e-08	4.06036	2.05e-52	2.47002	1e-19
Cxcl14	1.5869	2.04e-07	5.23881	4.82e-82	3.65191	4.02e-40
Slc30a10	1.57238	1.39e-08	6.20128	7.94e-124	4.6289	5.15e-69
Tlr5	1.54072	0.00599591	3.23175	1.25e-12	1.69103	0.000587439
Myorg	1.53266	2.57e-08	4.19224	1.61e-64	2.65958	2.65e-26
Egfl6	1.52967	2.01e-08	6.32099	8.69e-124	4.79132	5.14e-71
Acsbg1	1.51919	8.86e-09	8.4936	7.63e-268	6.9744	1.07e-180
Gm30655	1.51761	0.00297803	1.21887	0.00589779	-0.298733	0.562663
Slc6a9	1.48696	2.2e-13	2.99061	1.05e-56	1.50365	7.96e-15
Wnt7b	1.46868	1.44e-05	3.70753	1.06e-36	2.23885	8.75e-14
Epas1	1.46737	3.09e-05	5.74955	1.15e-74	4.28217	1.63e-41
Etv5	1.46231	3.79e-05	2.45173	1.11e-15	0.989422	0.00297848
Bmp7	1.45023	0.000262561	1.51621	1.32e-05	0.0659757	0.886178
Trpm3	1.43932	6.61e-05	4.58952	2.35e-50	3.1502	5.34e-24
Prss35	1.42704	2.87e-06	4.77165	1.72e-70	3.34462	7.68e-35
Gpc5	1.415	8.96e-09	4.12914	2.4e-75	2.71414	9.6e-33
Car10	1.41309	1.27e-08	5.83465	1.8e-132	4.42156	6.74e-76
Slc7a10	1.3917	8.45e-05	8.11705	7.42e-156	6.72535	3.7e-107
Abhd3	1.37415	8.91e-08	2.067	5.37e-19	0.692844	0.00698969
Cyp7b1	1.36789	4.03e-09	4.03513	8.23e-75	2.66725	1.47e-32
Rasl11a	1.36531	0.00516498	2.92026	9.35e-14	1.55495	0.000214409
Shc3	1.36316	0.00158103	1.7495	1.26e-06	0.386336	0.371359
Gm45169	1.35802	0.000327547	2.412	7.52e-14	1.05398	0.00298069
Mfge8	1.3465	3.24e-06	3.63334	9.53e-48	2.28685	2.46e-19
Prr5	1.34638	8.22e-05	3.58799	1.12e-32	2.24161	6.06e-13
Elovl2	1.3437	3.62e-06	7.50033	2.66e-170	6.15664	8.41e-115
Gabrg1	1.32951	9.59e-08	3.46042	5.63e-55	2.13091	3e-21
Abcb9	1.31659	7.29e-09	1.68591	9.29e-16	0.369318	0.13898
Slc38a3	1.30959	0.000118916	4.56942	1.82e-58	3.25983	4.73e-30
Gm37016	1.30041	0.00427838	3.26875	4.2e-18	1.96834	7.18e-07
Cdh22	1.2793	0.0277314	2.40921	1.94e-08	1.12991	0.0171225
Fgf1	1.27453	1.49e-06	3.47977	9.67e-50	2.20524	3.02e-20
Ackr4	1.27312	0.0201727	3.18626	7.86e-15	1.91313	8.82e-06
AI849053	1.26515	1.19e-05	4.49547	1.3e-60	3.23032	4.41e-31
Adgrg1	1.26419	9.9e-09	3.60365	2.51e-74	2.33947	1.11e-31
Ttpa	1.25811	0.000562293	7.16822	4.18e-110	5.91011	6.55e-75
Htra1	1.25412	1.29e-06	7.71805	2.22e-222	6.46394	5.21e-156
Ptn	1.25103	1.22e-07	1.23791	1.7e-08	-0.0131238	0.965308
Ptprg	1.24004	3.37e-08	2.52866	5.26e-36	1.28861	7.01e-10
Myoc	1.22368	0.015226	5.98792	1.18e-54	4.76424	9.82e-35
Itga7	1.21145	0.000117242	6.02257	9.11e-108	4.81111	7.98e-69
Gm38348	1.21025	0.000265354	5.94863	1.17e-61	4.73838	6.55e-39
Pygm	1.20593	3.34e-07	6.57141	7.07e-159	5.36548	1.4e-105
Acsl6	1.20528	0.000114358	4.95694	2.07e-80	3.75166	2.8e-46
Trib2	1.19332	5.96e-09	2.09292	2.29e-29	0.899599	4.59e-06
Ptchd4	1.19222	1.09e-06	5.15222	2.49e-111	3.96	1.52e-65
Tap2	1.18074	0.00476142	2.08128	4.32e-10	0.900541	0.0151362
Irx2	1.17962	5.51e-05	1.79832	1.82e-12	0.618694	0.0344008
Frmpd1	1.17594	1.1e-05	1.9231	2.36e-16	0.747161	0.00375488
Lfng	1.17099	0.0232589	7.2895	9.35e-57	6.11851	4.99e-40
Ttyh3	1.16816	0.000519093	2.91751	2.91e-26	1.74935	6.45e-10
Igsf1	1.16664	0.00182778	6.6067	7.39e-101	5.44006	1.86e-68
Sorcs2	1.16631	0.00681958	6.86777	2.92e-90	5.70146	2.58e-62
Btbd17	1.16093	6.62e-07	3.45155	3.18e-63	2.29062	3.94e-28
Prr16	1.15826	0.0445586	4.08886	1.48e-22	2.9306	8.1e-12
Slc6a11	1.15316	0.00174371	8.02103	2.14e-167	6.86787	6.53e-123
Gsg1l	1.14765	0.00847406	5.7841	4.3e-64	4.63644	2.8e-41
Grk3	1.14346	0.0100128	6.30686	6.92e-78	5.1634	2.36e-52
Septin9	1.13923	7.26e-08	2.69947	3.05e-46	1.56024	7.45e-16
Ccdc141	1.13601	0.00379074	5.68158	1.22e-74	4.54558	6.5e-48
Gstm1	1.13459	2.05e-05	7.07451	2.07e-211	5.93992	3.39e-149
Tnfrsf19	1.12653	0.000316255	3.26247	7.31e-37	2.13594	3.52e-16
Slc6a1	1.1173	4.93e-08	2.87929	2.42e-56	1.762	1.56e-21
Gpt	1.11151	2.97e-05	3.82718	6.63e-60	2.71567	3.64e-30
Vash1	1.11093	0.00516989	1.00114	0.00271907	-0.109792	0.790956
Eps8	1.10527	9.47e-06	2.18767	4.66e-24	1.0824	1.75e-06
Cbs	1.10467	0.0028625	7.57991	5.55e-134	6.47524	8.09e-98
Selenop	1.10144	4.05e-05	3.43605	2.05e-52	2.33461	1.43e-24
Adhfe1	1.09425	7.78e-06	3.66769	1.95e-67	2.57344	1.99e-33
Alpl	1.08812	0.000235833	5.71173	5.91e-113	4.6236	4.87e-74
Tspan5	1.08266	8.3e-05	1.45589	1.02e-09	0.37323	0.177629
Rasgrf1	1.08208	0.0011015	3.41256	1.64e-34	2.33048	3.33e-16
Zfp219	1.07993	0.000736356	1.19158	1.4e-05	0.111654	0.747095
Shisa6	1.07491	0.00907167	2.53971	6.98e-16	1.4648	8.84e-06
Boc	1.0707	0.000428253	5.40075	1.61e-95	4.33005	2.26e-61
Fzd9	1.06949	0.00105787	4.17535	2.78e-56	3.10586	2.48e-31
Shisa9	1.0688	0.0024765	3.84633	4.43e-44	2.77753	2.82e-23
Il33	1.05453	0.00927611	6.81685	6.73e-102	5.76231	6.94e-73
Ephb3	1.04966	0.00426377	3.72005	1.44e-38	2.6704	4.16e-20
Timp3	1.04862	0.000304854	3.70493	3.55e-55	2.65631	1.12e-28
Ogdhl	1.04434	0.0252287	1.15828	0.00136104	0.113935	0.797163
Esrra	1.03634	0.0233151	1.24036	0.000410106	0.204023	0.632994
Ccdc85a	1.03444	0.0183973	3.01353	8.95e-21	1.97909	2.47e-09
Hbegf	1.03218	5.6e-05	2.55605	4.78e-32	1.52387	7.96e-12
Heyl	1.03135	0.00102159	2.46325	2.55e-21	1.4319	1.4e-07
Pmel	1.03001	0.0288693	1.81433	1.46e-07	0.784321	0.0409193
1500009C09Rik	1.02657	0.00731206	2.30149	4.69e-15	1.27492	3.71e-05
Slc25a42	1.02421	5.83e-07	1.60135	2.74e-18	0.577139	0.00450472
Cdc25b	1.02295	0.00161077	1.35946	4.51e-07	0.336507	0.288102
Chst10	1.01896	5.3e-05	3.14384	1.43e-49	2.12488	5.67e-23
Cdo1	1.01445	0.000361683	1.12406	5.17e-06	0.10961	0.722687
Car2	1.01328	0.000936835	1.32566	2.49e-07	0.312381	0.297895
Egfr	1.01013	0.0346801	4.98887	3.96e-51	3.97875	1.01e-32
AW047730	1.00942	0.0210555	4.36126	2.78e-44	3.35184	2.15e-26
Aldh5a1	1.00474	0.000465446	1.7116	8.5e-13	0.706869	0.00706684
Pantr2	1.00439	0.0305649	1.12545	0.0015436	0.121054	0.782179
