## Supplemental Table 3 for "Transcriptome profiling of the Olig2-expressing astrocyte subtype reveals their unique molecular signature"

### Sheet: Olig2-AS depleted genes
Gene name	DA1_log2FC	DA1_padj	DA2_log2FC	DA2_padj	DA3_log2FC	DA3_padj
Fcna	-5.87305	3.37e-08	-2.59901	0.0197781	3.27404	0.00117132
Apod	-5.01733	6.03e-13	-6.49633	2.77e-23	-1.479	0.0485479
Cavin2	-4.97541	1.05e-61	-1.4545	6.23e-06	3.52091	4.56e-34
Hspa1b	-4.12245	2.37e-21	-1.92261	1.98e-05	2.19985	1.14e-07
Eno4	-3.77821	5.93e-30	-1.42606	6.49e-05	2.35216	7.65e-14
Hspa1a	-3.65485	2.55e-36	-2.0587	2.29e-12	1.59615	3.16e-08
Efnb3	-3.37772	1.34e-29	-3.54804	2.78e-34	-0.170319	0.652279
Clec4a1	-3.23093	2.73e-05	-1.60243	0.0419493	1.6285	0.0211999
Ankub1	-3.22776	8.88e-15	-1.60128	0.000216513	1.62648	4.13e-05
Serinc2	-3.05539	1.11e-10	-2.43799	9.22e-08	0.617399	0.225398
Bmp2	-3.02125	5.79e-09	-2.64083	7.69e-08	0.38042	0.500425
Ifnk	-3.01403	0.00267972	-4.45757	2.29e-08	-1.44353	0.0531629
Ptgds	-2.93089	4.58e-08	-1.41619	0.0105279	1.5147	0.00392814
Mmp2	-2.77471	2.52e-10	-2.65158	1.57e-10	0.123135	0.820056
Cd83	-2.77209	6.26e-06	-1.36452	0.0287456	1.40758	0.0178647
Rassf4	-2.76591	2.72e-13	-1.15606	0.00411811	1.60985	1.16e-05
Arc	-2.7207	2.96e-22	-4.74545	5.09e-72	-2.02475	5.71e-15
Mgp	-2.67098	0.000911891	-3.96165	1.99e-09	-1.29067	0.0579331
Wdr66	-2.63292	2.08e-13	-1.04789	0.00640548	1.58502	5.29e-06
C1ql3	-2.51353	0.000770117	-3.30136	1.04e-07	-0.787835	0.221719
Gpc3	-2.49433	3.83e-18	-1.80922	1.41e-10	0.685116	0.027656
Gm43175	-2.48515	0.0158972	-1.75735	0.0465147	0.727807	0.415801
Cd68	-2.4775	5.86e-06	-1.23269	0.0267263	1.24481	0.0185514
Tmem74	-2.44998	0.00327269	-3.71737	1.68e-08	-1.2674	0.0615572
Synm	-2.44088	9.56e-20	-1.98288	3.76e-14	0.458006	0.122912
Lpar1	-2.43081	4.74e-27	-4.99844	2.83e-119	-2.56763	1.64e-32
C230004F18Rik	-2.41723	1.35e-08	-1.99316	8.92e-07	0.424066	0.345103
Gm12326	-2.39905	4.2e-07	-3.01542	1.84e-12	-0.616362	0.207807
Rit2	-2.3616	3.37e-08	-1.59505	0.000132258	0.766551	0.0811068
Gm42902	-2.28445	0.000904544	-4.87713	1.2e-19	-2.59269	6.95e-08
Gm26793	-2.282	0.00840054	-2.09403	0.00378576	0.187973	0.823438
Gm47700	-2.26673	0.0164757	-4.05124	3.53e-09	-1.7845	0.00701245
Gm15689	-2.21313	0.00195524	-2.09324	0.000681594	0.119891	0.870668
Plekha2	-2.1903	1.2e-10	-1.56795	2.25e-06	0.622345	0.0844225
Elmod1	-2.10741	5.75e-07	-3.51532	2.78e-21	-1.4079	0.000226479
Kif6	-2.05685	7.29e-09	-1.47974	1.72e-05	0.577116	0.122526
Gm11418	-2.05318	0.0246421	-2.03989	0.00466003	0.0132898	0.987271
Plaur	-2.04999	0.0133953	-3.69853	2.16e-09	-1.64854	0.0115196
Gm37686	-2.03086	0.000783601	-4.0141	1.17e-16	-1.98324	3.44e-05
Inka1	-2.02533	8.22e-05	-3.24941	5e-14	-1.22408	0.00502551
5330431K02Rik	-2.01238	3.84e-16	-4.46468	5.98e-86	-2.4523	8.68e-29
Ccdc89	-1.94971	0.000257925	-1.29733	0.0101381	0.652377	0.205129
Bcat1	-1.93257	2.21e-14	-4.41425	2.16e-80	-2.48168	3.46e-27
Slit2	-1.92148	2.06e-15	-2.26338	5.56e-23	-0.341894	0.208074
Tagln2	-1.89072	6.02e-12	-2.87434	1.27e-29	-0.983618	0.000286055
Gad1	-1.87365	0.000717999	-1.49169	0.00287649	0.381959	0.490845
Tppp3	-1.84408	2.15e-08	-2.70413	1.42e-19	-0.860049	0.00929096
Hrasls	-1.81706	4.25e-05	-1.23106	0.00364227	0.586	0.185772
Gm12577	-1.8073	0.00110387	-3.31431	4.17e-14	-1.50701	0.000483768
Tmem163	-1.79771	7.1e-06	-5.22702	3.54e-53	-3.42931	7.04e-24
Prrt1	-1.79061	0.00184182	-1.94214	5.9e-05	-0.151529	0.793409
Cep126	-1.7854	4.95e-10	-1.44601	1.53e-07	0.339388	0.272141
Fbxl2	-1.77621	4.02e-08	-2.01592	1.1e-11	-0.239715	0.502393
Cdc42ep3	-1.76529	3.5e-06	-1.56167	9.2e-06	0.203621	0.627786
Fbxo36	-1.74705	5.58e-09	-1.1479	9.2e-05	0.599156	0.0546666
Arfgef3	-1.73937	4.33e-07	-1.84624	4.8e-09	-0.106867	0.791687
Fam241b	-1.71419	5.91e-06	-1.43585	4.49e-05	0.278339	0.490845
Rcn3	-1.67569	8.82e-07	-1.87001	1.57e-09	-0.194317	0.612763
Stox1	-1.64549	5.42e-05	-1.49713	4.98e-05	0.148365	0.734601
Cdon	-1.63395	4.11e-08	-1.64105	2.9e-09	-0.00709504	0.985196
Frzb	-1.63265	0.000849195	-2.00659	1.12e-06	-0.373935	0.43454
B3galnt1	-1.60191	6.09e-12	-1.078	2.61e-06	0.523901	0.0325121
Ehd4	-1.60123	1.82e-05	-2.54244	3.4e-15	-0.941213	0.00710183
Rassf7	-1.5871	0.0229054	-2.28012	1.09e-05	-0.693017	0.2247
Col2a1	-1.58195	0.000922954	-2.44337	4.55e-10	-0.86142	0.0445559
Mob3b	-1.58133	3.26e-11	-5.29318	3.12e-134	-3.71185	4.35e-68
Plppr3	-1.55267	7.77e-06	-1.10989	0.000790671	0.442774	0.211045
Plppr1	-1.54562	8.63e-08	-4.15899	4.97e-63	-2.61337	6.57e-28
Cobl	-1.54205	2.99e-08	-2.23166	6.66e-19	-0.689605	0.012511
Itgb4	-1.52851	0.000413788	-2.02192	3.65e-08	-0.493411	0.245607
Retreg1	-1.52789	1.65e-10	-2.62423	2.01e-33	-1.09634	1.16e-06
Cxadr	-1.50153	2.33e-07	-1.11485	6.06e-05	0.386681	0.209764
Sgms2	-1.48439	1.25e-05	-4.29375	8.58e-51	-2.80935	8.31e-23
Dgat2	-1.47367	7.45e-09	-3.59222	4.74e-57	-2.11855	4.96e-21
Ephx4	-1.47148	0.000254675	-2.45513	1.79e-13	-0.983647	0.00529393
Map1b	-1.47017	5.75e-12	-4.71023	6.39e-129	-3.24006	1.77e-61
Dnaic2	-1.46981	1.41e-06	-1.14259	7.3e-05	0.327214	0.311635
Lgi2	-1.43888	0.0213586	-1.04899	0.0463816	0.389895	0.470029
Tex52	-1.43351	0.0105902	-4.46159	1e-28	-3.02808	1.16e-14
Nipal3	-1.43208	8.52e-08	-1.57368	1.44e-10	-0.141607	0.642106
Cdr1	-1.42884	0.0141087	-1.003	0.0449043	0.425846	0.411814
Dmrtc1a	-1.42109	0.00314562	-2.20588	6.94e-09	-0.784791	0.0573219
Uchl1	-1.3735	3.35e-09	-2.53898	6.29e-34	-1.16548	6.54e-08
Grb14	-1.32994	8.67e-15	-5.17168	1.69e-251	-3.84174	1.16e-151
Slco3a1	-1.31796	0.000391436	-2.89019	1.36e-21	-1.57223	4e-07
Dixdc1	-1.2784	1.67e-08	-3.68211	9.37e-76	-2.40371	2.35e-33
Rnf32	-1.27707	1.87e-07	-1.99399	6.96e-20	-0.716923	0.00225242
Bace2	-1.27693	2.99e-08	-3.37518	8.93e-62	-2.09825	1.11e-24
Rnf227	-1.27022	5.27e-05	-1.84442	7.79e-12	-0.574196	0.0551583
Crtac1	-1.26646	0.000304431	-3.31097	4.38e-31	-2.04451	1.74e-12
Lpcat2	-1.25711	0.00357455	-3.07962	9.58e-21	-1.82251	4.61e-08
Pnck	-1.24087	0.000233463	-1.0986	0.000281095	0.142267	0.694047
Prtg	-1.23661	0.00129544	-1.1115	0.000955356	0.125107	0.756196
St6galnac3	-1.23166	5.3e-10	-2.81779	5.95e-57	-1.58613	3.94e-19
Rasgrf2	-1.22467	0.0181719	-1.69754	1.59e-05	-0.472872	0.288246
Frrs1l	-1.20836	0.000604093	-3.02756	5.38e-27	-1.81919	1.4e-10
Gm45768	-1.17125	0.0102907	-5.81712	1.72e-73	-4.64588	2.07e-50
Zfp618	-1.16175	5.66e-05	-2.39133	4.26e-23	-1.22958	6.8e-07
Enpp2	-1.1394	1.24e-13	-3.70662	2.46e-151	-2.56722	5.04e-73
Pigz	-1.13271	0.0274257	-4.00035	1.41e-30	-2.86764	7.6e-17
Hap1	-1.09935	0.010078	-2.47371	6.01e-15	-1.37436	2.76e-05
Prima1	-1.0971	0.036345	-5.52141	1.35e-60	-4.42431	1.05e-42
Hspa2	-1.08455	2.52e-06	-2.62672	1.18e-39	-1.54217	3.12e-14
Airn	-1.07872	0.0201985	-1.38783	8.29e-05	-0.309111	0.442124
Arvcf	-1.07253	0.000278605	-1.98341	6.19e-16	-0.910888	0.00047947
Vat1l	-1.06432	0.000849498	-1.48125	2.21e-08	-0.416932	0.164314
Gm32036	-1.04696	0.00344639	-2.91145	1.97e-27	-1.86449	2.34e-12
Edil3	-1.04171	0.00267076	-4.6406	1.91e-70	-3.59889	8.36e-44
Pak3	-1.02508	8.46e-06	-3.08927	1.66e-56	-2.06419	6.14e-26
Cntn1	-1.01491	9.67e-06	-2.14908	1.56e-27	-1.13417	3e-08
