## Supplemental Table 4 for "Transcriptome profiling of the Olig2-expressing astrocyte subtype reveals their unique molecular signature"

### Sheet: GO BP Olig2-AS enriched genes
Domain	Term ID	Term name	Intersection genes	p.value
BP	GO:0046942	carboxylic acid transport	SLC38A3,SLC13A3,ACSL6,SLC13A5,SLC6A9,SLCO1C1,SLC6A11,SLC6A1,SLC7A10,PLA2G3	0.000458
BP	GO:0048545	response to steroid hormone	BMP7,EGFR,WNT7B,ESRRA,CAR2,ALPL,PTN,ACSBG1,HEYL,CDO1,IGFBP2,CYP7B1	0.00161
BP	GO:0007417	central nervous system development	EPHB3,BMP7,SLC38A3,EGFR,SHC3,HAPLN1,PTPRG,WNT7B,CBS,SLIT1,PTN,SLC6A11,ADGRG1,ALDH5A1,CCDC141,HES5,CDH22,SELENOP	0.00237
BP	GO:0003006	developmental process involved in reproduction	HTRA1,BMP7,ETV5,EGFR,VASH1,WNT7B,BMP15,EPAS1,CDC25B,ALPL,LFNG,ADGRG1,PLA2G3,CYP7B1,TTPA,TLR5	0.00319
BP	GO:0098916	anterograde trans-synaptic signaling	GABRG1,GRM3,ETV5,EGFR,SHC3,SHISA9,CAR2,SLC6A9,PTN,SLC6A1,RASGRF1,LZTS1,GRM5,SHISA6	0.00518
BP	GO:0048608	reproductive structure development	HTRA1,BMP7,VASH1,WNT7B,BMP15,EPAS1,LFNG,ADGRG1,CYP7B1,TTPA,TLR5	0.00546
BP	GO:0007215	glutamate receptor signaling pathway	GRM3,SHISA9,RASGRF1,GSG1L,GRM5,TRPM3	0.00614
BP	GO:0007420	brain development	EPHB3,BMP7,SLC38A3,EGFR,PTPRG,WNT7B,CBS,SLIT1,PTN,SLC6A11,ADGRG1,CCDC141,HES5,CDH22,SELENOP	0.00718
BP	GO:0060284	regulation of cell development	BMP7,ETV5,ACSL6,PTPRG,WNT7B,SLIT1,MYOC,PTN,ADGRG1,LZTS1,HES5,GRM5,TTPA	0.0164
BP	GO:1905330	regulation of morphogenesis of an epithelium	BMP7,ETV5,ETV4,WNT7B,FGF1	0.0168
BP	GO:0060993	kidney morphogenesis	IRX2,BMP7,WNT7B,FGF1,HES5	0.0259
BP	GO:2000027	regulation of animal organ morphogenesis	BMP7,ETV5,ETV4,WNT7B,PTN,FGF1	0.0361
BP	GO:0050807	regulation of synapse organization	EPHB3,ETV5,SLIT1,PTN,FZD9,SHISA6,LRTM2	0.0367
BP	GO:0010469	regulation of signaling receptor activity	BMP7,CXCL14,WNT7B,SHISA9,BMP15,HBEGF,IL33,PTN,RASGRF1,HEYL,FGF1,GSG1L	0.0391
BP	GO:1902533	positive regulation of intracellular signal transduction	WNT7B,PDE8A,SLC30A10,MYOC,CTH,ADGRG1,PRR5,FGF1,MYORG,HES5,GRM5,FZD10	0.041

### Sheet: GO BP Olig2-AS depleted genes 
Domain	Term ID	Term name	Intersection genes	p.value
BP	GO:0060284	regulation of cell development	EFNB3,HAP1,COBL,ENPP2,ARC,GRB14,FRZB,BMP2,PAK3,SLIT2,DIXDC1,PRTG,CDON,LPAR1,MAP1B,CNTN1,RIT2	0.0016
BP	GO:0050767	regulation of neurogenesis	EFNB3,HAP1,COBL,ENPP2,ARC,BMP2,PAK3,SLIT2,DIXDC1,PRTG,CDON,LPAR1,MAP1B,CNTN1,RIT2	0.00617
BP	GO:0120035	regulation of plasma membrane bounded cell projection organization	EFNB3,HAP1,COBL,ENPP2,ARC,PAK3,SLIT2,DIXDC1,CDC42EP3,LPAR1,MAP1B,CNTN1,RIT2	0.0201
BP	GO:0097435	supramolecular fiber organization	TPPP3,COBL,COL2A1,SLIT2,CDC42EP3,LPAR1,CEP126,MAP1B,HSPA1B,HSPA1A	0.025
BP	GO:0051258	protein polymerization	TPPP3,COBL,SLIT2,CDC42EP3,MAP1B,HSPA1B,HSPA1A	0.0256
BP	GO:0031175	neuron projection development	EFNB3,HAP1,COBL,APOD,ARC,UCHL1,PAK3,SLIT2,MMP2,DIXDC1,LPAR1,CRTAC1,MAP1B,CNTN1,RIT2	0.0337
